# Mutations in CalDAG-GEFI Lead to Striatal Signaling Deficits and Psychomotor Symptoms in Multiple Species Including Human

**DOI:** 10.1101/709246

**Authors:** Jill R. Crittenden, Magdalena Sauvage, Takashi Kitsukawa, Eric Burguière, Carlos Cepeda, Véronique M. André, Matthias Canault, Morgane Thomsen, Hui Zhang, Cinzia Costa, Giuseppina Martella, Veronica Ghiglieri, Karen A. Pescatore, Ellen M. Unterwald, Walker Jackson, David E. Housman, S. Barak Caine, David Sulzer, Paolo Calabresi, Michael S. Levine, Christine Brefel-Courbon, Anne C. Smith, Marie-Christine Alessi, Jean-Phillipe Azulay, Ann M. Graybiel

## Abstract

Syndromes caused by mutations in Ras-MAP kinase signaling molecules are known as RASopathies and share features such as developmental delay, autistic traits, and cancer. Syndromic features of Rap-MAP kinase signaling defects remain undefined. CalDAG-GEFI is a calcium-responsive Rap-GTPase activator that is enriched in the matrix of the sensorimotor striatum and down-regulated in Huntington’s disease. We show here that CalDAG-GEFI mutations, including striatum-specific deletions and spontaneous mutations in the enzymatic domain, are associated with psychomotor phenotypes in humans, dogs and mice. The identification of these neural mutants was guided by the overt bleeding phenotype in CalDAG-GEFI knockout mice, and then in humans and other species with conserved platelet signaling deficits. Knockout mice exhibit loss of striatal long-term potentiation and deficits in dopamine, acetylcholine and glutamate signaling, along with delayed motor learning and drug-induced perseverative behaviors. Thus, loss of CalDAG-GEFI signaling produces an evolutionarily conserved syndrome characterized by bleeding and psychomotor dysfunction.
