## Supplementary material for "Mutations in CalDAG-GEFI Lead to Striatal Signaling Deficits and Psychomotor Symptoms in Multiple Species Including Human": Table S4

### Sheet: Tables
	Amino Acids (pmol/ ug protein)																					Biogenic Monoamines (ng/mg protein)
Sample ID	Cysteic	Homocysteic	Aspartic	Serine	Glutamic	Glycine	Histidine	Taurine	Arginine	Threonine	Alanine	Proline	GABA	Cystine	Tyrosine	Valine	Methionine	Lysine	Isoleucine	Leucine	Phenlyalanine	Noradrenaline	DOPAC	DA	5-HIAA	HVA	5-HT	total protein
WT 2680	0	0	6.04367	4.85756	57.4495	5.26818	28.4344	66.0505	0	1.54958	3.4004	0	15.7042	0.868325	0.432627	0.503967	0.33042	1.15304	0	0.469702	0.360055	8.73882	14.8007	163.172	8.66011	25.7138	13.3331	817.549
WT 2597	0	0	4.63402	4.54867	50.3595	4.58917	24.0755	66.94	0	1.39491	2.87554	0	9.89362	0.671912	0.474366	0.430931	0.288462	1.16594	0	0.415951	0.34694	6.1599	13.5976	190.186	7.31298	23.7589	11.5381	843.144
WT 2601	0	0	4.80884	4.55546	46.8244	4.66211	25.787	61.8041	0	1.40858	2.14852	0	13.0423	0.620004	0.437643	0.419533	0.298421	1.11273	0	0.411927	0.334883	7.26789	10.4207	144.068	6.9073	17.2557	11.9169	900.96
WT 2871	0	0	3.42047	3.91871	38.9153	4.22201	23.2986	53.8291	0	1.21052	1.69316	0	7.86692	0.501824	0.286664	0.332445	0.241661	0.964116	0	0.297781	0.278897	1.1035	7.92331	135.501	3.64428	10.4624	7.98543	793.876
WT 2876	0	0	4.13213	4.51531	46.1686	4.83596	27.3566	68.9006	0.805161	1.33905	1.96512	0	10.6231	0.632852	0.324089	0.434095	0.295872	1.07833	0.276144	0.311634	0.376026	1.44914	12.1507	177.028	4.99275	13.0565	11.3077	712.493
WT 2883	0	0	4.38515	4.46947	52.7089	5.35264	24.5094	66.4779	0.79095	1.45622	3.14617	0.129804	12.5485	0.567034	0.32976	0.454773	0.352801	1.05297	0.265458	0.416751	0.304667	1.91824	10.8936	175.903	5.16708	15.2836	10.3644	957.692
WT 2891	0	0	3.84577	4.05468	42.8008	5.12299	27.4089	62.9231	0	1.14931	0.379738	0	12.275	0.529935	0.316821	0.389788	0.250906	0.873504	0.21989	0.342942	0.310672	1.72924	6.31894	133.523	5.31388	11.9572	12.9087	1045.38
WT 2914	0	0	5.4701	5.54649	63.9563	5.53672	37.8368	91.2458	0	1.93236	4.11826	0	9.07863	0.770528	0.550543	0.58326	0.370017	1.23587	0	0.515263	0.461734	3.03426	18.257	280.678	8.44883	20.0514	12.2329	405.154
WT 3026	0	0	5.91035	5.75524	58.8375	6.91223	32.312	78.8473	0	1.86628	2.92597	0	10.2922	0.850149	0.551565	0.58634	0.511343	1.49575	0	0	0	4.36889	12.3215	193.688	6.93704	13.2933	15.8766	292.566
WT 3045	0	0	5.10463	5.79477	64.9336	6.45767	42.726	95.1729	0	1.96571	2.684	0	13.9766	1.02924	0.456868	0.564495	0.291002	1.36496	0	0.525318	0.457104	9.66308	21.2352	311.296	10.5132	22.114	17.8585	448.299
WT 3210	0	0	5.32964	5.27728	58.4988	5.7239	33.1126	76.9406	0	1.6217	2.54912	0	12.1326	0.86808	0.507483	0.56864	0.363176	1.13797	0	0.470785	0.37791	4.04935	17.5479	239.481	8.33484	21.8663	15.483	385.02
AVG	0	0	4.82589	4.84488	52.8594	5.33487	29.7143	71.7393	0.145101	1.53584	2.53509	0.0118004	11.5849	0.719081	0.424403	0.478933	0.326735	1.14865	0.0692265	0.379823	0.328081	4.49839	13.2243	194.957	6.93021	17.7103	12.8005	691.102
SEM	0	0	0.253234	0.198029	2.59477	0.242834	1.86245	3.80855	0.0973414	0.0850201	0.297694	0.0118004	0.688076	0.0509966	0.0289738	0.0263279	0.0224536	0.0522632	0.0359747	0.0443715	0.0371267	0.91749	1.35467	17.7055	0.606998	1.58309	0.834382	78.8544
CalDAG1 KO 2587	0	0	6.68382	6.01518	65.2952	5.74671	29.1394	76.6483	0.986032	1.74542	3.47832	0	14.381	0.715889	0.693321	0.646812	0.394109	1.12821	0.255045	0.488094	0.4589	8.23516	15.955	212.005	11.6659	34.6199	17.4109	1192.45
CalDAG1 KO 2588	0	0	4.18471	4.38434	49.5975	4.36136	25.1791	68.118	0	1.46768	3.01984	0	9.24667	0.694332	0.465672	0.461115	0.302729	1.07616	0	0.454502	0.356025	5.28938	9.26273	158.752	6.29757	16.4292	9.57476	646.511
CalDAG1 KO 2679	0	0	5.67994	4.87347	58.5749	4.88495	46.2108	57.9873	0	1.08773	3.6007	0	12.2421	0.95014	0.739438	0.562742	0.402732	1.12479	0	0.600407	0.605452	6.81536	14.8973	169.659	10.725	27.6055	11.9689	657.05
CalDAG1 KO 2775	0	0	3.48872	4.10098	43.5368	4.57537	25.8085	64.1318	0	1.40997	2.21208	0	9.62944	0.483253	0.295579	0.422567	0.334006	0.882256	0	0.417985	0.43869	1.25071	10.5603	162.494	4.14569	12.8178	10.1336	715.643
CalDAG1 KO 2874	0	0	4.15301	4.1556	39.554	4.48807	23.8204	54.8823	0.688662	1.47608	1.7533	0	13.8967	0.590551	0.309726	0.375273	0.307436	0.898039	0.249506	0.35055	0.263845	2.40418	8.44414	127.653	5.00277	9.60789	13.0223	765.523
CalDAG1 KO 2890	0	0	4.40074	4.0843	44.6393	4.37722	22.2809	62.5022	0.840742	1.27565	2.26651	0	10.303	0.5379	0.415851	0.43935	0.312553	0.938266	0	0.370383	0.293485	1.52751	9.20006	153.294	5.177	15.547	10.4775	804.377
CalDAG1 KO 3207	0	0	4.74523	5.64263	62.1106	6.40142	34.8831	85.0799	0	1.62067	3.67476	0	8.72678	1.00642	0.516154	0.61424	0.378683	1.41978	0	0.520852	0.437573	3.10548	17.2989	282.417	7.37493	19.9742	14.8372	294.209
AVG	0	0	4.76231	4.75093	51.9012	4.97644	29.6175	67.05	0.359348	1.44046	2.85793	0	11.2037	0.711211	0.49082	0.503157	0.347464	1.06679	0.0720788	0.457539	0.40771	4.08968	12.2312	180.897	7.1984	19.5145	12.4893	725.109
SEM	0	0	0.40802	0.299369	3.80672	0.299563	3.18079	4.01702	0.172478	0.0816489	0.293465	0	0.868501	0.0757659	0.0655791	0.0394047	0.016336	0.0708576	0.0465306	0.0330836	0.0436409	1.02919	1.39548	19.4117	1.10695	3.31697	1.07329	100.344
T-test vs WT	#DIV/0!	#DIV/0!	0.897158	0.798311	0.838905	0.369473	0.979543	0.410619	0.305168	0.430842	0.451852	0.340893	0.736374	0.932849	0.380148	0.619167	0.466213	0.370581	0.962081	0.179415	0.186988	0.771248	0.771248	0.600816	0.836193	0.635548	0.822612	0.794134
	Amino Acids (pmol/ ug protein)
	Cysteic	Homocysteic	Aspartic	Serine	Glutamic	Glycine	Histidine	Taurine	Arginine	Threonine	Alanine	Proline	GABA	Cystine	Tyrosine	Valine	Methionine	Lysine	Isoleucine	Leucine	Phenlyalanine							total protein
WT AVG	0	0	4.82589	4.84488	52.8594	5.33487	29.7143	71.7393	0.145101	1.53584	2.53509	0.0118004	11.5849	0.719081	0.424403	0.478933	0.326735	1.14865	0.0692265	0.379823	0.328081							691.102
WT SEM	0	0	0.253234	0.198029	2.59477	0.242834	1.86245	3.80855	0.0973414	0.0850201	0.297694	0.0118004	0.688076	0.0509966	0.0289738	0.0263279	0.0224536	0.0522632	0.0359747	0.0443715	0.0371267							78.8544
	0	0	4.76231	4.75093	51.9012	4.97644	29.6175	67.05	0.359348	1.44046	2.85793	0	11.2037	0.711211	0.49082	0.503157	0.347464	1.06679	0.0720788	0.457539	0.40771							725.109
	0	0	0.40802	0.299369	3.80672	0.299563	3.18079	4.01702	0.172478	0.0816489	0.293465	0	0.868501	0.0757659	0.0655791	0.0394047	0.016336	0.0708576	0.0465306	0.0330836	0.0436409							100.344
	#DIV/0!	#DIV/0!	0.897158	0.798311	0.838905	0.369473	0.979543	0.410619	0.305168	0.430842	0.451852	0.340893	0.736374	0.932849	0.380148	0.619167	0.466213	0.370581	0.962081	0.179415	0.186988							0.794134
